# Temporal gating dictates stress-induced transcript export from the nucleus

**DOI:** 10.64898/2026.04.14.718555

**Authors:** Noah S. Helton, Benjamin Dodd, Stephanie L. Moon

## Abstract

Prior studies have largely focused on transcriptional and translational control during stress, but how regulated nuclear mRNA export contributes to the stress response remains unresolved. We show that nuclear mRNA export is progressively inhibited during arsenite and heat stress in human cells. In contrast to previous work largely in yeast that suggests nuclear export of stress-induced transcripts is prioritized through sequence-specific mechanisms, we demonstrate that temporal gating determines the nucleocytoplasmic distribution of mRNAs during stress. Using single molecule mRNA imaging and transcriptome-wide analyses, we find the majority of stress-induced mRNAs, including heat shock protein transcripts, accumulate in the nucleus during stress. However, a subset of stress-induced mRNAs, notably *HMOX1, JUN*, and *FOS,* escape nuclear retention. mRNAs transcribed early during stress, including those encoding immediate early genes, redox mediators, and protein chaperones, are exported from the nucleus prior to the global inhibition of mRNA export. In contrast, mRNAs transcribed later are retained in the nucleus until stress is resolved. Reporter RNA assays confirm that transcriptional timing determines mRNA export competence. This work reveals that the timing of transcription, rather than transcript-specific sequence features, is the major determinant of nuclear export efficiency of stress-induced transcripts in human cells.
