## Supplemental Table 2 for "Temporal gating dictates stress-induced transcript export from the nucleus"

### Sheet: Sheet1
Name	Sequence	Name	Sequence	Name	Sequence		Name	Sequence	Name	Sequence	Name	Sequence	Name	Sequence	Name	Sequence	Name	Sequence	Name	Sequence	Name	Sequence	Name	Sequence
gadd34_1	aactgggatgggaaccgata	HSPA1A_1	gggacaacgggagtcact	HSPA1B_1	aaagacgaagcggaccctc		Jun proto-oncogene_1	aggaaaggcttgcaaaagttgg	GAPDH1	GGGTGGAATCATATTGGAACATGTAAACCATG	hRLucP_1	tcgtacaccttggaagccat	DNAJA4_1	caggatgtcatagtactggg	DNAJB6_1	aatgggtccgaggacagaag	HMOX1	ctgaggacgctcgagaggag	DNAJB1_1	caacgtctggtagtagtctt	FOS_1	cagtcttggcttctcagatg	ZFP36_1	cgagagtgggagcgctgaag
gadd34_2	cagcgtcttgcataagatca	HSPA1A_2	caggttcgctctgggaag	HSPA1B_2	cacaggttcgctctggaaa		Jun proto-oncogene_2	tttgaaaagtcgcggtcactca	GAPDH2	AGCCAAATTCGTTGTCATACCAGGAAATGAGC	hRLucP_2	agtgatcatgcgtttgcgtt	DNAJA4_2	tgagtttaaacttctcgccc	DNAJB6_2	gccacaccatttattgttaa	HMOX2	ttcagggcctctgacaaatc	DNAJB1_2	cagcgatctccttgaacttc	FOS_2	aacatcatcgtggcggttag	ZFP36_2	agtcagatccatggtgtaac
gadd34_3	tcaagtgccgtggcgacaag	HSPA1A_3	ggacgccggaaactcgac	HSPA1B_3	gaaactcaacacgccggtg		Jun proto-oncogene_3	gagcgcagggttaattaagatg	GAPDH3	TGGTGATGGGATTTCCATTGATGACAAGCTTC	hRLucP_3	gttcatttgcttgcagcgag	DNAJA4_3	aaagcacttcatatgcctgg	DNAJB6_3	ctcctcagagagacagtgag	HMOX3	aagttcctcatgaactcagc	DNAJB1_3	gtgtagctgaaagaggtacc	FOS_3	ctcgtagtctgcgttgaagc	ZFP36_3	acaggaggctctcgtagatg
gadd34_4	ccgagtaactcagagtatct	HSPA1A_4	agaagagctcggtccttc	HSPA1B_4	gacaagagctcagtccttc		Jun proto-oncogene_4	tttgacagggaaagtttctcta	GAPDH4	TTTACCAGAGTTAAAAGCAGCCCTGGTGAC	hRLucP_4	agttgatgaaggagtccagc	DNAJA4_4	cttggtcataaacatccctt	DNAJB6_4	accttctttcaatcctgctg	HMOX4	ccacatagatgtggtacagg	DNAJB1_4	aaacatggcatgagggtctc	FOS_4	gagtggtagtaagagaggct	ZFP36_4	aagtgggtgagggtgacagc
gadd34_5	tctgccagaagcgatcacag	HSPA1A_5	acggaacactggatccgc	HSPA1B_5	tgagactgggggctggaaa		Jun proto-oncogene_5	cacttcacgtgaggttagtttg	GAPDH5	TTTATTGATGGTACATGACAAGGTGCGGCTCC	hRLucP_5	gcgtgcttctcggaatcata	DNAJA4_5	ttctttaattgcctgctctc	DNAJB6_5	caagtccggtctagtgattg	HMOX5	gaagtagacaggggcgaaga	DNAJB1_5	gatttctgccaccgaagaac	FOS_5	catgctggagaaggagtctg	ZFP36_5	cgacatagctcagtcttgta
gadd34_6	actggggacaggaggaagaa	HSPA1A_6	ctctgagattgggggctg	HSPA1B_6	cttgccgtgttggaacacc		Jun proto-oncogene_6	tctttgcagtcatagaacagtc	GAPDH6	CAAAAGAAGATGCGGCTGACTGTCGAA	hRLucP_6	cagcgttaccatgcagaaaa	DNAJA4_6	atttcttcgtgactccatta	DNAJB6_6	ataatcctgccgagcgagtg	HMOX6	cttcacatagcgctgcatgg	DNAJB1_6	ctgcccaaaaaaggtgtcaa	FOS_6	ggaatgaagttggcactgga	ZFP36_6	catgggcaaactggcacttg
gadd34_7	cagagctgctccttttactg	HSPA1A_7	cttgccgtgttggaacac	HSPA1B_7	cttcgcgtcaaacacggtg		Jun proto-oncogene_7	catcgtcatagaaggtcgtttc	GAPDH7	TTCAAGGGGTCTACATGGCAACTGTGA	hRLucP_7	tcgatgtgaggcacgacgtg	DNAJA4_7	attacatttttctggagggc	DNAJB6_7	tgctctgactgatccgtgat	HMOX7	caatctttttgagcacctgg	DNAJB1_7	gaatgggtcatcaatgtcca	FOS_7	ctggtcgagatggcagtgac	ZFP36_7	gagttccgtcttgtatttgg
gadd34_8	aagggaactgctggttttca	HSPA1A_8	ctggttcttggccgcatc	HSPA1B_8	cgaacttgcggccaatcag		Jun proto-oncogene_8	ggttcatgactttctgtttaag	GAPDH8	TTCTCATGGTTCACACCCATGACGAACATGG	hRLucP_8	gatgatgcatctagccacgg	DNAJA4_8	atctgctggatgtggatctg	DNAJB6_8	tccggaagcactagaggaaa	HMOX8	gaaggtgaagaaggccaggc	DNAJB1_8	ccaaagttcacgttggtgaa	FOS_8	cgaaagggtgaggggctctg	ZFP36_8	cctggaggtagaacttgtga
gadd34_9	gccatctgcaaattgacttc	HSPA1A_9	tgttctgcgggttcagcg	HSPA1B_9	ttgtctccgtcgttgatca		Jun proto-oncogene_9	cttcaaaatgtttgcaactgct	GAPDH9	GGCATTGCTGATGATCTTGAGGCTGTTGTC	hRLucP_9	ttacccattccgatcagatc	DNAJA4_9	cctcgataatcttcttctca	DNAJB6_9	catgcggagtggttgagtag	HMOX9	tggtggcactggcaatgttg	DNAJB1_9	tcaagggagactcgaaggtc	FOS_9	ctgtcatggtcttcacaacg	ZFP36_9	tagggttgtggatgaagtgg
gadd34_10	tatcagaaggctgggagaca	HSPA1A_10	ccgcttcgcgtcaaacac	HSPA1B_10	tgatcaccgcgttggtcac		Jun proto-oncogene_10	tcgcaacttgtcaagttctcaa	GAPDH10	ACGCCTGCTTCACCACCTTCTTGATGTCATCA	hRLucP_10	gatccaggaggcgatatgag	DNAJA4_10	tccttctgatcaagcacaat	DNAJB6_10	atgttactcagttagccatc	HMOX10	gagcggtagagctgcttgaa	DNAJB1_10	tttcatcttcttggtacagc	FOS_10	catcttattcctttcccttc	ZFP36_10	aagctgatgctctggcgaag
gadd34_11	tcttatcagaaccttgcagt	HSPA1A_11	cgaacttgcggccaatca	HSPA1B_11	gttgaagtaggccggcacg		Jun proto-oncogene_11	gaaaagtccaacgttccgttcg	GAPDH11	TCTCAGCCTTGACGGTGCCATGGAATTTG	hRLucP_11	caagcggtgaggtacttgta	DNAJA4_11	cctcgtctctgaaagacact	DNAJB6_11	cacagaaagcctcatttcat	HMOX11	tcatctccagggagttcatg	DNAJB1_11	cttcgtttcgaatgctcttt	FOS_11	ttggagtgtatcagtcagct	ZFP36_11	gagaaggagctggaggacag
gadd34_12	agaacttgttaactccctcc	HSPA1A_12	cttgtctccgtcgttgat	HSPA1B_12	cgtgggctcgttgatgatc		Jun proto-oncogene_12	atgcagttcttggtcaatgtta	GAPDH12	ACTTGATTTTGGAGGGATCTCGCTCCTGG	hRLucP_12	tttggaaggttcagcagctc	DNAJA4_12	tgaagccacaaagagcttca	DNAJB6_12	ctaattccaaacactacgcc	HMOX12	tgagcaggaacgcagtcttg	DNAJB1_12	ttcttcacttcgatggtcaa	FOS_12	ttctcatcttctagttggtc	ZFP36_12	gagaaggcagagggtgacag
gadd34_13	atcctggagacaaggcagaa	HSPA1A_13	tagctcacctgcaccttg	HSPA1B_13	atggacacgtcgaaggtgc		Jun proto-oncogene_13	tgaatgagatcgaatgttaggt	GAPDH13	GGACTGTGGTCATGAGTCCTTCCACGATA	hRLucP_13	gtggcccacaaagatgattt	DNAJA4_13	gtccaatgtttttatcgtct	DNAJB6_13	tctctaagttacactctact	HMOX13	tgcaactcctcaaagagctg	DNAJB1_13	cttccttggggaaagtgatt	FOS_13	aatctcggtctgcaaagcag	ZFP36_13	caggaggggcaacagactgg
gadd34_14	ctgggcaagacacccaagtg	HSPA1A_14	tgatcaccgcgttggtca	HSPA1B_14	gaagatgccgtcgtcgatc		Jun proto-oncogene_14	caatctacagtctctattgcag	GAPDH14	CAAAGTGGTCGTTGAGGGCAATGCCA	hRLucP_14	gagtagtgaaaggccagaca	DNAJA4_14	tcacctgctttggatgtaat	DNAJB6_14	ggattcaatgtgtcacttgc	HMOX14	ttggtgtcatgggtcagcag	DNAJB1_14	cagctggaatgttgttggag	FOS_14	gtcatcagggatcttgcagg	ZFP36_14	cagacgctgataggagtggc
gadd34_15	ctgaacgatactcccaggac	HSPA1A_15	ttgaagtaggccggcacg	HSPA1B_15	tcacggctcgcttgttctg		Jun proto-oncogene_15	gtgttcttaaggagtactacag	GAPDH15	AGTTGTCATGGATGACCTTGGCCAGG	hRLucP_15	ttgatcttgtcttggtgctc	DNAJA4_15	gccagtgtttttcaggaaag	DNAJB6_15	tgaggaaaaggtgccctgac	HMOX15	gcagaatcttgcactttgtt	DNAJB1_15	aagatattgtggggcttgtc	FOS_15	cagacatctcttctgggaag	ZFP36_15	tgtacagagggggtccgaac
gadd34_16	tttcccagtttctttgtgtg	HSPA1A_16	cgtgggctcgttgatgat	HSPA1B_16	cctcaaacagggagtcgat		Jun proto-oncogene_16	cagaaagagttcatctgtaggc	GAPDH16	CAGTAGAGGCAGGGATGATGTTCTGG	hRLucP_16	cactctcagcatggacgatg	DNAJA4_16	tgtcgaggagggagtaaagc	DNAJB6_16	ctattcgtgtggccggattg	HMOX16	gtaaggacccatcggagaag	DNAJB1_16	aatgacatcagagccatctc	FOS_16	ccagtcagatcaagggaagc	ZFP36_16	atattcatcagggtcggatc
gadd34_17	acccaggacttcaagaagac	HSPA1A_17	gttctgtccaggccgtag	HSPA1B_17	ctggtgatggacgtgtaga		Jun proto-oncogene_17	catgaagctgtttattgacagt	GAPDH17	TCGCTGTTGAAGTCAGAGGAGACCAC	hRLucP_17	caggactcgatcacgtccac	DNAJA4_17	gttctgctcattgggacaaa	DNAJB6_17	ctgatgtgattcacgacagc	HMOX17	caactgtcgccaccagaaag	DNAJB1_17	caggcctgataacatctttg	FOS_17	ctcagggtcattgaggagag	ZFP36_17	tcgaagacgggagagtcaga
gadd34_18	tcagcttctctttcatcctc	HSPA1A_18	ggacacgtcgaaggtgcc	HSPA1B_18	ggagcacagctcctcgaac		Jun proto-oncogene_18	tttacaaacaacactgggcagg	GAPDH18	GACCAAATCCGTTGACTCCGACCTTCACC	hRLucP_18	atatcctcctcgatgtcagg	DNAJA4_18	acattcatcatgtgctagtc	DNAJB6_18	gttgaatttgcactacctgc	HMOX18	cattcacatggcataaagcc	DNAJB1_18	aactcaataatgaggtcccc	FOS_18	ctgatgctcttgacaggttc	ZFP36_18	ctggggtggtgcaaaaactc
gadd34_19	agggggtgtggaagcagaag	HSPA1A_19	cgtcgtcgatcgtcagga	HSPA1B_19	cagggtgcttcggaacagg		Jun proto-oncogene_19	taaactcagagtgctccaaatc	GAPDH19	TTCTCCATGGTGGTGAAGACGCCAGTG	hRLucP_19	ctcttcgctcttgatcaggg	DNAJA4_19	gtcattttcattgtgccaac	DNAJB6_19	ctagcaaaacctacaccata	HMOX19	tccaccggacaaagttcatg	DNAJB1_19	agtacggttcttgatgtctg	FOS_19	caggaagtcatcaaagggct	ZFP36_19	tgcgattgaagatggggagt
gadd34_20	aggccttcaagaaagcactt	HSPA1A_20	gccttcacctcgaagatg	HSPA1B_20	ctcaatggtagggcctgac		Jun proto-oncogene_20	ctagatagctagtatctacaga	GAPDH20	GTCTTACTCCTTGGAGGCCATGTGGG	hRLucP_20	attctcaagcaccattttct	DNAJA4_20	cccaaacacaaggccattaa	DNAJB6_20	agtgccactgagcaaaaatt	HMOX20	tccctctctagaaagaaggc	DNAJB1_20	gggagctcagatagctatat	FOS_20	agataggtccatgtctggca	ZFP36_20	tgagatccagctgatctgac
gadd34_21	atgtgggtctgactcagctt	HSPA1A_21	cacggctcgcttgttctg	HSPA1B_21	gaacaaaggcccctaatcc		Jun proto-oncogene_21	atcgacattcttaactctttca	GAPDH21	CCACAGTCTTCTGGGTGGCAGTGATG	hRLucP_21	gcatggtctcgacgaagaag	DNAJA4_21	gctgaacacatacacaggac	DNAJB6_21	ctaacccatggacactaggg	HMOX21	taaggaagccagccaagaga	DNAJB1_21	agaaatccttgagctctgga	FOS_21	agtctgctgcatagaaggac	ZFP36_21	gattacttgattactgtccc
gadd34_22	atcatgagtaggggtttctg	HSPA1A_22	ccctcaaacagggagtcg	HSPA1B_22	acagtccacctcaaagaca		Jun proto-oncogene_22	gtaagaagcactgagagtgatt	GAPDH22	GTTCAGCTCAGGGATGACCTTGCCCA	hRLucP_22	tttccgcatgatcttgcttg	DNAJA4_22	gtgcaatcactgacatctca	DNAJB6_22	tttgcgcgtgtgtaaatacc	HMOX22	gagagagggacacagtgaga	DNAJB1_22	atggtccacaactggtagaa	FOS_22	ctgagcgagtcagaggaagg	ZFP36_22	gtcaggggagtgggttaatg
gadd34_23	tttaggggagtctcagggtc	HSPA1A_23	cctggtgatggacgtgta	HSPA1B_23	agccagctaattaccatca		Jun proto-oncogene_23	agagaacagtttttactgctta	GAPDH23	CAGGTCAGGTCCACCACTGACACGTT	hRLucP_23	cttgaatggctccaggtagg	DNAJA4_23	atggcaaagccactagaagc	DNAJB6_23	aacatgagttcaacctcctt	HMOX23	tgcttttcgttggggaagat	DNAJB1_23	cattcagcagtacgaaagcc	FOS_23	tacaggaaccctctagggaa	ZFP36_23	atactgagcttgcacacttg
gadd34_24	gtgaccttctcggagaagcg	HSPA1A_24	gagcacagctcctcgaac	HSPA1B_24	gggaacgaaacacccttac		Jun proto-oncogene_24	tataacctgaccatagcatcag	GAPDH24	CTCAGTGTAGCCCAGGATGCCCTTGA	hRLucP_24	gagagggtaggccgtctaac	DNAJA4_24	ctcaataactctgccaaggg	DNAJB6_24	gtaaggagtcaatgttcgcg	HMOX24	ctctgaagtttaggccattg	DNAJB1_24	gtctagtgtgcgactttgaa	FOS_24	gtttcacgcacagataaggt	ZFP36_24	ttcattgcctcccttaaata
gadd34_25	ccagacagccaggaaatgga	HSPA1A_25	agggtgcttcggaacagg	HSPA1B_25	cagaaggtggcagtgttga		Jun proto-oncogene_25	ctttggtaagcaattccatata			hRLucP_25	ttaacgagagggatctcgcg	DNAJA4_25	actgaagggcacagaacagt	DNAJB6_25	ggcgcatctagttagaatga	HMOX25	gaactgaggatgctgaaggg	DNAJB1_25	ccctatagctcgaaaaacca	FOS_25	gatgctttcaagtccttgag	ZFP36_25	gcctattattcacagcacat
gadd34_26	ctaaaggtgggttcctgagg	HSPA1A_26	cgttctcggacttgtccc	HSPA1B_26	agcctttgtagtgttttcg		Jun proto-oncogene_26	aaatgtttgacttctcagtggg			hRLucP_26	gacaatctggacgacgtcgg	DNAJA4_26	acagagcttggaaggttcag	DNAJB6_26	gcaatacatcatgcaaacga	HMOX26	tgagacagctgccacattag	DNAJB1_26	cattatctaccagccagaag	FOS_26	gtaaggacttgagtccacac	ZFP36_26	aaaaactggaggggcagtga
gadd34_27	gaaggcaaggtctgggtgag	HSPA1A_27	cgacaggggagccacgtc				Jun proto-oncogene_27	ccacttgatacaatccaaactt			hRLucP_27	gaaggtaggcgttgtagttg	DNAJA4_27	ggtcacaggcaaacagttat	DNAJB6_27	agggaagaagtcaaggcagc	HMOX27	aaactcagggcttttggagg	DNAJB1_27	gggaatcaagactgcaggtt	FOS_27	ttttgctacatctccggaag	ZFP36_27	aggagacactggaacctcag
gadd34_28	ctggggacgaagggacagag	HSPA1A_28	tacctcctcaatggtggg				Jun proto-oncogene_28	cattataaatggtcacagcaca			hRLucP_28	gaacatcttaggcagatcgt	DNAJA4_28	accctgaagaacaaggtgtg	DNAJB6_28	ggaaagtcactgggagggag	HMOX28	cacggggaaagtggtcatgg	DNAJB1_28	aaaggaggagtgtacagggt	FOS_28	cagctctctgaagtgtcact	ZFP36_28	ctcaggagaggttccagtta
gadd34_29	cagacgagcgggaaggtgtg	HSPA1A_29	cttggaaaggcccctaat				Jun proto-oncogene_29	tgctttgagaataagcacctat			hRLucP_29	tggaaaagaacccagggtcg	DNAJA4_29	acaagtaagcactttggtgg	DNAJB6_29	gcagatcctcatgtgaaagg	HMOX29	ggtttgtgtaaaaattgcca	DNAJB1_29	tctccaggagaagagcaaga	FOS_29	ggctcaacatgctactaact	ZFP36_29	aatttgagcaccaggattcc
gadd34_30	tataggcaaaccagttggtc	HSPA1A_30	ctgcatgtagaaaccgga				Jun proto-oncogene_30	tttgtaaaatctgccaccaatt			hRLucP_30	cttagctccctcgacaatag	DNAJA4_30	cggggacacagaaggattta	DNAJB6_30	gctggcatttttaaatcaca	HMOX30	cccaaccctgctataaaaac	DNAJB1_30	ttctcaatttgagatggcca	FOS_30	cccaatagattagttaatgc	ZFP36_30	ttggctacttgcttttggag
gadd34_31	atcaaaaggctttattcctt						Jun proto-oncogene_31	gattccaaattggaaggataca			hRLucP_31	ttcacgaactcggtgttagg	DNAJA4_31	ttactggtcagagaagctgg	DNAJB6_31	cagcttcaacactgctagat	HMOX31	aaagttagaccaaggccaca	DNAJB1_31	aggcagttctgcaggaatag	FOS_31	gcaccaggttaattccaata	ZFP36_31	tgatttatgggtggggtttg
							Jun proto-oncogene_32	ctttttatctaggaattgtcaa			hRLucP_32	cttacccatttcatctggag	DNAJA4_32	aacactggggagttctatgc	DNAJB6_32	ctacatggattgcgccaaaa			DNAJB1_32	ctggaacgagaggtattgct	FOS_32	cactattgccaggaacacag	ZFP36_32	tcgtcataaataaagggccc
							Jun proto-oncogene_33	taaatattcataagcaaaggcc			hRLucP_33	gctccacgaagctcttgatg	DNAJA4_33	ctttggaagggagctcaatc	DNAJB6_33	caggtcacacttgtttctgg			DNAJB1_33	agaccatcaagggagaggtg	FOS_33	gtcgtatcttttcttagtat
							Jun proto-oncogene_34	tttattgtgacaagaatgctgt			hRLucP_34	gagaattctgctcgttcttc	DNAJA4_34	gctgtgcaatgagaggaacg	DNAJB6_34	catcaaataccactcctctc			DNAJB1_34	gacattcagcttcactggag	FOS_34	ctcaacaatgcatgatcagt
											hRLucP_35	caagcagcagggtgtctatc	DNAJA4_35	gagcaggaaaccctttgtaa	DNAJB6_35	tgtttagggttacattgtcc			DNAJB1_35	agagtgtgacccacaaagtg	FOS_35	aatgtcagaacattcagacc
											hRLucP_36	cttagacgttgatcctggcg	DNAJA4_36	cagtggaactcagcgaagtt					DNAJB1_36	gccaagattgccttacagaa	FOS_36	tccacatgtcaaaagacctc
											hRLucP_37	ttatcatgtctgctcgaagc							DNAJB1_37	ccctttgaaagagtccatag	FOS_37	cgcattcaacttaaatgctt
											hRLucP_38	tttcactgcattctagttgt							DNAJB1_38	tgtatctagggctgtgcaaa
																			DNAJB1_39	gctcctgtaatcagaagcaa
																			DNAJB1_40	ggacaggttttgagtgtaca
																			DNAJB1_41	tatacagagagcactggctg
																			DNAJB1_42	cttcagaattccattatggc
																			DNAJB1_43	ctccagggaacagacatttg
																			DNAJB1_44	ctaaaggtctgagcactgga
																			DNAJB1_45	gcagtggcaacttacaatga
																			DNAJB1_46	cacacactttggtctcatgt
																			DNAJB1_47	ctgtcgcacttcattgacta
																			DNAJB1_48	gaggtttagcatcagtcttt
